# A conserved HSF:miR169:NF-YA loop involved in tomato and Arabidopsis heat stress tolerance

**DOI:** 10.1101/2021.01.01.425064

**Authors:** Sombir Rao, Sarita Jha, Chandni Bansal, Apoorva Gupta, Celine Sorin, Martin Crespi, Saloni Mathur

## Abstract

Regulatory feedbacks are at the basis of different stress and developmental networks in plants. Here, we report that tomato and Arabidopsis plants improve their heat stress tolerance through Heat stress transcription factor (HSF)-mediated transcriptional regulation of *MIR169* and post-transcriptional regulation of *NF-YA* transcription factors. We show that HSFs recognize tomato and Arabidopsis *MIR169* promoters using yeast-one-hybrid/ChIP-qPCR. Silencing tomato HSFs using virus-induced-gene-silencing (VIGS) reduce *Sly-MIR169* levels and enhance *Sly-NF-YA9/A10* target expression. Further, tomato transgenic plants overexpressing *Sly-MIR169* and *Sly-NF-YA9/A10-VIGS* knock-down tomato plants as well as Arabidopsis plants overexpressing *At-MIR169d* and *At-nf-ya2* mutants showed a link with increased heat tolerance. In contrast, Arabidopsis plants overexpressing *At-NF-YA2,* or those expressing a non-cleavable *At-NF-YA2* form (miR169-resistant *At-NF-YA2*) as well as plants inhibited for At-miRNA169d regulation (miR169d mimic plants) were more sensitive to heat stress, highlighting *NF-YA* as negative regulator of heat tolerance. Furthermore, post-transcriptional cleavage of *NF-YA* by elevated miR169 levels result in alleviating the repression of heat stress effectors HSFA7a/b in tomato and Arabidopsis revealing a retroactive control of HSFs by the miR169:NF-YA node. Hence, a regulatory feedback loop involving HSFs, miR169s and NF-YAs plays a critical role in the regulation of heat stress response in tomato and Arabidopsis plants.
