## Supplementary table S1 for "A conserved HSF:miR169:NF-YA loop involved in tomato and Arabidopsis heat stress tolerance"

### Sheet: Sheet1
Supplementary table S1: Distribution of perfect and imperfect heat stress elements (HSE) in Sly-MIR169 promoters.
S.NO	Locus ID	Perfect HSE			Imperfect HSE
		Number	Sequence	Position	Number	Sequence	Position
1	Pro-Sly-miR169a	0	-	-	2	TTCATAATTGGAA	886
						TTCACTTAGAGAA	912
2	Pro-Sly-miR169a-1	2	TTCAGGAA	45	2	TTCATTGGTGAA	1076
			TTCATGAA	570		GAATGTTTTTTTTC	1598
3	Pro-Sly-miR169a-2	0	-	-	3	TTCCTTCGTTGAA	475
						GAAAAGAGGTTTC	1128
						AACAATGTTC	1825
4	Pro-Sly-miR169b/b-1	1	TTCTTGAA	348	2	GAAGAGAACTTATTC	221
						GAAATTAATATTTC	864
5	Pro-Sly-miR169b-2	1	GAAAGTTC	1176	2	GAAACTGAAGTTC	326
						TTCATACTCTGAA	2000
6	Pro-Sly-miR169b-3	1	TTCCAGAA	830	2	TTCAGTGTTTGAA	1680
						GAAGATTAATTTC	1846
7	Pro-Sly-miR169b-4	0	-	-	1	GAATGTCTCA	1778
8	Pro-Sly-miR169c	2	GAATCTTC	874	1	GAAGATAGGGTTC	699
			GAACATTC	1820
9	Pro-Sly-miR169d	3	TTCAAGAA	69	0	-	-
			GAACTTTC	334
			GAATATTC	918
10	Pro-Sly-miR169d-1	3	TTCAAGAA	754	2	GAATTTATTATTC	680
			TTCTAGAA	1049		GAAATACTCATTC	1383
			TTCTCGAA	1149
11	Pro-Sly-miR169d-2	4	GAAGTTTC	414	1	TTCCTAACAAGAA	1352
			GAAACTTC	572
			GAACATTC	1739
			GAATATTC	1773
12	Pro-Sly-miR169d-3	3	TTCTTGAA	1030	0	-	-
			TTCTTGAA	1307
			TTCAAGAA	1595
13	Pro-Sly-miR169e	2	TTCTTGAA	1033	2	TTCCTAATAAGAA	552
			TTCTGGAA	1836		TTCTTTAGATGAA	788
14	Pro-Sly-miR169f	2	TTCCTGAA	106	0	-	-
			TTCTGGAA	1265
15	Pro-Sly-miR169g	1	GAATATTC	207	0	-	-
16	Pro-Sly-miR169i	1	TTCGAGTTTTGAA	910	0	-	-
