## Supplementary table S2 for "A conserved HSF:miR169:NF-YA loop involved in tomato and Arabidopsis heat stress tolerance"

### Sheet: (a) Interactions in tomato
Supplementary table S2: Interaction summary of Sly-MIR169 promoters and Sly-HSFs. Positive HSF interaction is marked in red colored boxes.
HSFs Id	Solyc08g005170	Solyc03g097120	Solyc08g076590	Solyc06g072750	Solyc08g062960	Solyc09g009100	Solyc03g006000	Solyc07g055710	Solyc02g072000	Solyc12g098520	Solyc09g082670	Solyc06g053950	Solyc09g065660	Solyc09g059520	Solyc07g040680	Solyc02g090820	Solyc03g026020	Solyc08g080540	Solyc04g016000	Solyc10g079380	Solyc04g078770	Solyc11g064990	Solyc02g078340	Solyc12g007070
Promoter Id	Sly-HSFA1a	Sly-HSFA1b	Sly-HSFA1c	Sly-HSFA1e	Sly-HSFA2a	Sly-HSFA3a	Sly-HSFA4a	Sly-HSFA4b	Sly-HSFA4c	Sly-HSFA5a	Sly-HSFA6a	Sly-HSFA6b	Sly-HSFA7a	Sly-HSFA8a	Sly-HSFA9a	Sly-HSFB1a	Sly-HSFB2a	Sly-HSFB2b	Sly-HSFB3a	Sly-HSFB3b	Sly-HSFB4a	Sly-HSFB4b	Sly-HSFB5a	Sly-HSFC1a
Pro-Sly-miR169a	-	-	-	-	-	-	-	-	-	-	-	-	-	-	-	-	-	-	-	-	-	-	-	-
Pro-Sly-miR169a-1	x	x	x		x	x	x	x	x	x	x	x		x	x	x	x	x	x	x	x	x	x	x
Pro-Sly-miR169a-2	x	x	x	x	x	x	x	x	x	x	x	x		x	x	x	x	x	x	x	x	x	x	x
Pro-Sly-miR169b/b-1		x	x	x	x	x	x	x	x	x	x	x		x	x	x	x	x	x	x	x	x	x	x
Pro-Sly-miR169b-2/h	x	x	x	x	x	x	x	x	x	x	x	x	x	x	x	x	x	x	x	x	x	x	x	x
Pro-Sly-miR169b-3	x	x	x	x	x	x	x	x	x	x	x	x	x	x	x	x	x	x	x	x	x	x	x	x
Pro-Sly-miR169b-4	x	x	x	x	x	x	x	x	x	x	x	x	x	x	x	x	x	x	x	x	x	x	x	x
Pro-Sly-miR169c	x	x	x	x	x	x		x	x	x	x		x	x	x	x	x	x	x	x	x	x	x	x
Pro-Sly-miR169d	x	x	x	x	x	x	x	x	x	x	x		x		x		x	x	x	x	x	x	x	x
Pro-Sly-miR169d-1	x	x	x	x	x	x	x	x	x	x	x		x	x	x	x	x	x	x	x	x	x	x	x
Pro-Sly-miR169d-2	x	x	x	x	x	x	x	x	x	x	x	x	x	x	x	x	x	x	x	x	x	x	x	x
Pro-Sly-miR169d-3	x	x	x	x	x	x	x	x	x	x	x	x	x	x	x	x	x	x	x	x	x	x	x	x
Pro-Sly-miR169e	x	x	x	x	x	x	x	x	x	x	x	x	x	x	x	x	x	x	x	x	x	x	x	x
Pro-Sly-miR169f	x	x	x	x	x	x	x	x	x	x	x	x	x	x	x	x	x	x	x	x	x	x	x	x
Pro-Sly-miR169g	x	x	x	x	x	x	x	x	x	x	x	x	x	x	x	x	x	x	x	x	x	x	x	x
Pro-Sly-miR169i	x	x	x	x	x	x	x	x	x	x	x	x	x	x	x	x	x	x	x	x	x	x	x	x
