## Supplementary table S4 for "A conserved HSF:miR169:NF-YA loop involved in tomato and Arabidopsis heat stress tolerance"

### Sheet: Sheet1
Supplementary table S4 :Offtargets of candidate VIGS constructs used in the study
	Id of predicted offtargets at SGN VIGS tool
Candidate Gene		Matches
Sly-HsfA1a	Sly-HsfA1b	15
	Sly-HsfA1c	9
Sly-HsfA6b	Sly-HsfA6a	16
Sly-HsfA7	Sly-HsfB4a	7
	Sly-HsfA4c	6
Sly-HsfB1	No off targets
Sly-NF-YA9	Sly-NF-YA3	16
	Sly-NF-YA1	8
Sly-NF-YA10	No off targets
