## Supplementary table S5 for "A conserved HSF:miR169:NF-YA loop involved in tomato and Arabidopsis heat stress tolerance"

### Sheet: Sheet9
Supplementary table S5: CCAAT box in tomato heat responsive genes
S.No.	Promoter ID	CCAAT BOX	Position
1	Sly-Hsp17.6-CII	0
2	Sly-HSFA2	0
3	Sly-HSFA7a	3	452, 720
4	Sly-HSFA3a	1	479
5	Sly-APX	0
