## Supplementary table S6 for "A conserved HSF:miR169:NF-YA loop involved in tomato and Arabidopsis heat stress tolerance"

### Sheet: Sheet1
Supplementary table S6: Number of HSE elements and minimal inhibitory concentration of Aureobasidin (Aba) for all At-MIR169 promoters
At miRNA ID	No. of HSEs	Cloned promoter size for Y1H	Aba ng/ml	Interacting HSFs
Pro-At-MIR169a	4	690bp	700	None
Pro-At-MI169b	3	439bp	200	HSFB3a,HSFA7b,HSFB2b
Pro-At-MI169c	5	250bp	450bp	None
Pro-At-MI169d	5	820bp	180	HSFA2a
Pro-At-MI169e	6	800bp	450	None
Pro-At-MI169f	9	f1-300/f2-370bp	200	None
Pro-At-MI169g	5	780bp	700	None
Pro-At-MI169h	3	700bp	300	HSFA1b
Pro-At-MI169 i/j	3	1900bp	780	None
Pro-At-MI169 k/l	3	420bp	250	None
Pro-At-MI169 m/n	2	1950bp	260	None
