## Supplementary table S7 for "A conserved HSF:miR169:NF-YA loop involved in tomato and Arabidopsis heat stress tolerance"

### Sheet: Sheet1
Supplementary table S7: Interaction summary of At-MIR169 promoters and At-HSFs. Positive HSF interaction is marked in red colored boxes.
HSFs Id	AT1G77570	AT5G16820	AT1G32330	AT3G02990	AT2G26150	AT5G03720	AT4G18880	AT5G45710	AT4G13980	AT5G43840	AT3G22830	AT3G51910	AT3G63350	AT1G67970	AT4G36990	AT5G62020	AT4G11660	AT2G41690	AT1G46264	AT3G24520
Promoter Id	At-HSFA1a	At-HSFA1b	At-HSFA1d	At-HSFA1e	At-HSFA2	At-HSFA3a	At-HSFA4a	At-HSFA4c	At-HSFA5a	At-HSFA6a	At-HSFA6b	At-HSFA7a	At-HSFA7b	At-HSFA8a	At-HSFB1a	At-HSFB2a	At-HSFB2b	At-HSFB3a	At-HSFB4a	At-HSFC1a
Pro-At-MIR169a	x	x	x	x	x	x	x	x	x	x	x	x	x	x	x	x	x	x	x	x
Pro-At-MI169b	x	x	x	x	x	x	x	x	x	x	x		x	x	x	x			x	x
Pro-At-MI169c	x	x	x	x	x	x	x	x	x	x	x	x	x	x	x	x	x	x	x	x
Pro-At-MI169d	x	x	x	x		x	x	x	x	x	x	x	x	x	x	x	x	x	x	x
Pro-At-MI169e	x	x	x	x	x	x	x	x	x	x	x	x	x	x	x	x	x	x	x	x
Pro-At-MI169f	x	x	x	x	x	x	x	x	x	x	x	x	x	x	x	x	x	x	x	x
Pro-At-MI169g	x	x	x	x	x	x	x	x	x	x	x	x	x	x	x	x	x	x	x	x
Pro-At-MI169h	x		x	x	x	x	x	x	x	x	x	x	x	x	x	x	x	x	x	x
Pro-At-MI169 i/j	x	x	x	x	x	x	x	x	x	x	x	x	x	x	x	x	x	x	x	x
Pro-At-MI169 k/l	x	x	x	x	x	x	x	x	x	x	x	x	x	x	x	x	x	x	x	x
Pro-At-MI169 m/n	x	x	x	x	x	x	x	x	x	x	x	x	x	x	x	x	x	x	x	x
