## Supplementary table S8 for "A conserved HSF:miR169:NF-YA loop involved in tomato and Arabidopsis heat stress tolerance"

### Sheet: Sheet1
Supplementary table S8: qRT-PCR based expression profiles of HSR genes in At-MIR169d OE, At-NF-YA2 OE, At-nf-ya2, At-pNF-YA2:NF-YA2-r and MIM169defg transgenic lines
Gene Id	Description	At-MIR169d-OE	At-NF-YA2-OE	At-nf-ya2	At-pNF-YA2:NF-YA2-r	MIM169defg
AT1G59860	AT-Hsp17.ACI	10.0402	-5.54618	2.43237	-2.10147	-0.858596
AT3G51910	AT-HSFA7a	12.6648	-3.8225	1.45974	-1.44805	-0.965662
AT3G63350	AT-HSFA7b	12.8981	-8.63309	2.24316	-1.7007	-1.51022
AT5G03720	AT-HSFA3	2.66592	-3.31127	2.19512	-2.00314	-1.14202
AT3G09640	AT-APX-2	3.53473	-8.46793	0.903124	-2.32328	-1.20053
AT4G023570	AT-SGT-1	3.08645	3.77709
AT1G79920	AT-HSP70	4.66421	3.7766
AT3G30775	AT-Proline Oxidase	-2.61417	3.33899
AT1G10170	At-NFXL-1	4.93603	-1.6832
AT4G36010	AT-Pathogenesis-related thaumatin	-3.88493	-1.96428
AT5G05410	AT-DREB2A	3.24179	1.95168
	log2 fold change values
		Highlighet genes do not show inverse expression in MIR169d-OE and NF-YA2-OE. These were not checked in other lines
