## Supplementary table S9 for "A conserved HSF:miR169:NF-YA loop involved in tomato and Arabidopsis heat stress tolerance"

### Sheet: Sheet7
Supplementary table S9: Analysis of Ct similarities across different conditions for the reference genes used in the study.
Cdna	100ng/ul						Tomato
Tomato	Actin	R1	R2	R3	Average		5srRNA	R1	R2	Average
	Control	22.8651	23.2098	23.3758	23.1502		Control	17.6574	18.3445	18.0009
	Heat stress	22.1449	23.1108	23.4423	22.8993		Heat stress	17.3124	18.7505	18.0314
	TRV-EV	23.2123	23.1623	23.4121	23.2622
	HSFA1a-VIGS	23.3262	23.3902	23.3278	23.3481		Sly-U6snRNA	R1	R2
	HSFA7a-VIGS	22.2664	23.4506	23.5924	23.1031		Control	20.5005	20.5914	20.5459
	HSFA4a-VIGS	23.586	22.8034	22.6598	23.0164		Heat stress	20.3325	20.7394	20.5359
	HSFA6b-VIGS	23.2657	22.5288	22.3567	22.7171
	HSFA8a-VIGS	23.1388	22.8035	23.2844	23.0756
	HSFB1a-VIGS	23.43	23.4704	23.3046	23.4017
Cdna	100ng/ul
Tomato	Tubulin	R1	R2	R3	Average
	Control	20.2966	21.2198	20.5966	20.7043
	Heat stress	20.127	21.1602	20.127	20.4714
	TRV-EV	21.1591	21.136	21.2289	21.1747
	HSFA1a-VIGS	20.6552	20.4424	20.6552	20.5843
	HSFA7a-VIGS	21.1536	21.3352	21.1536	21.2142
	HSFA4a-VIGS	20.5458	21.4805	21.4805	21.1689
	HSFA6b-VIGS	20.7049	20.7911	19.7911	20.429
	HSFA8a-VIGS	21.0187	20.9565	21.2205	21.0652
	HSFB1a-VIGS	21.6373	21.4224	21.328	21.4625
Arabidopsis	Actin	R1	R2	R3	Average		5srRNA	R1	R2
	AT Control	19.4133	19.5165	19.325	19.4183		AT Control	18.8029	22.0548
	Heat Stress	21.4608	20.1574	20.0529	20.557		Heat Stress	18.5553	21.4463
							AT-U6snRNA
							AT Control	16.2935	19.4446
	At-EF-α	R1	R2	R3			Heat Stress	16.4764	20.1983
	AT Control	20.727	20.438	20.8426	20.6692
	Heat Stress	22.6885	21.064	21.5256	21.7594
