## Supplementary table S10 for "A conserved HSF:miR169:NF-YA loop involved in tomato and Arabidopsis heat stress tolerance"

### Sheet: Sheet1
Supplementary table S6 : List of Primers used in the study
Gene ID	Sequence	Restriction sites
Promoter cloning primers ID
ProSl-MIR169a-1 pbi 101F	CCC AAG CTT ACG TCG CCT GTA ATT TGA AC	Hind III
ProSl-MIR169a-1 pbi 101R	CCC CCC GGG ACC TTG TTC CCT CAT GCA AG	Xma I
ProSl-MIR169d-1 pbi 101F	CCC AAG CTT TCC ATG ATT CGA CTG TCG TTA	Hind III
ProSl-MIR169d-1 pbi 101R	CCC CCC GGG TCC CTT CAT GCA AGT CCT AT	Xma I
ProSl-MIR169dpbi 101F	CCCAAGCTTTCTGATAGCACATGCATGAGC	Hind III
ProSl-MIR169dpbi 101R	CGCGGATCCGCA AAC TCA ATT GTC AAC CT	Bam HI
ProSl-MIR169c pbi101 F	CCC AAG CTT AGG ACT GTT GTT AAG GTC	Hind III
ProSl-MIR169c pbi101 R	CGC GGA TCC TCG TGC ACG CCT ATC AC	Bam HI
ProSl-MIR169b pbi101F	CCC AAG CTT GGA GGT GAA CTT ACG C	Hind III
ProSl-MIR169b pbi101R	TCC CCC CGG GGC ACA TGC ATG AGC	Xma I
ProAT-HSFA3 pbi101F	CCC AAG CTT TGA CTA TTG TCA CAG GGA GGA	Hind III
ProAT-HSFA3 pbi101 R	TCC CCC CGG GTA GTG AGA GAG AGA GTG AGA	Xma I
ProAT-HSFA7a pbi101F	CCC AAG CTT AGG AAG AGT CCA AGC GGA CCA	Hind III
ProAT-HSFA7a pbi101 R	TCC CCC CGG GAT CCT GAG GTA ACG GGT T	Xma I
ProAT-HSFA7b pbi101F	CCC AAG CTT TGG ATG ACT AGT GTG ATG AG	Hind III
ProAT-HSFA7b pbi101 R	TCC CCC CGG GGC AAT GCT AAT GCT AGA AG	Xma I
ProAT-MIR169D pbi101 F	CCC AAG CTT CTA CCT CTC ATA TTC TCT AGT G	Hindiii
ProAT-MIR169D pbi101 R	GCT CTA GAT AGT GAC TCT CAT TAT CAT CTT GT	XbaI
qRT-PCR primers	Primer sequence
AT-NF-YA1 F	CACCAGAAGAATTCAGGGTCTC
AT-NF-YA1 R	CTTCACGAGTCAAGACACAAGC
AT-NF-YA2 F	CCAATCCCGCGCAAAGGCT
AT-NF-YA2 R	ACGCCGCAATGCATGGAGAT
AT-NF-YA3 F	TCCGAACAGGCTGCTGCTAGA
AT-NF-YA3 R	AGCACCGTCGGAAACAGAGGT
AT-NF-YA4 F	GGCTCTATTTCGTGCCTCAAGT
AT-NF-YA4 R	CAGCAAGCGTATCTTCCACATC
AT-NF-YA5 F	GAGCAGGAAACACAGAGTCTTGA
AT-NF-YA5 R	GAAGATTCATCTTGGGGAAACTC
AT-NF-YA6 F	CAGAGAGCGCCGTGCAAAG
AT-NF-YA6 R	GGAAACGTCCACCAGAGCCT
AT-NF-YA8 F	CGCTCTTAAACGACCTAGAGGA
AT-NF-YA8 R	GATGTGATGTCAGAGCGAGAAG
AT-NF-YA9 F	CACCGTGGACACCTCCGAGACT
AT-NF-YA9 R	TGCAAGCAGCAGCAGCACGA
AT-NF-YA10 F	TGTCGCCACCACAGACTCCT
AT-NF-YA10 R	TCCACCACACCTTGTTCTGCCT
AT-Hsp17.A-CI_F	CTGGGTCTTGACTTTGTGTGTG
AT-Hsp17.A-CI_R	TGTCACACAAGTTACTAGCTTCCA
AT-HsfA7A_F	GCTCTAGAATGATGAACCCGTTTCTCCCG
AT-HsfA7A_R	TCCCCCGGGTTAGGAGGTGGAAGCCAAAC
AT-HsfA7B_F	AGCAGATTTTCGAGCAGAAGAGA
AT-HsfA7B_R	TGCTCCACCTCTTCCATTTTGAT
AT-HsfA3_F	TTCGCTAACGAGGCTTTCC
AT-HsfA3_R	CCTCAGTAGGTGACCCTT
AT-APX2 F	GTCTGCCTCAGGCCACCAAA
AT-APX2 R	CCTGAACGCTCCTTGTGGCA
AT-Proline OX F	CGATCTGCTGCGGTGGGAAT
AT-Proline OX R	TGAGCTGCTTCGAGCTCCCT
AT- SGT-1 F	TCACATGGGCCTCCCTCGAA
AT- SGT-1 R	GCTGCGTCTCCTTCCAGCTT
AT-NFXL-1 F	CCAGAAATGCCGGTGTGGGT
AT-NFXL-1 R	CAAGAGAGGGCAGCAACGCT
AT-Pathogenesis-related thaumatin F	ACGACGGGAGCTGAAGGAGT
AT-Pathogenesis-related thaumatin R	GCTCCGCCACAAGTGAAGGT
AT-DREB2A_F	CAGTGTTGCCAACGGTTCAT
AT-DREB2A_R	AAACGGAGGTATTCCGTAGTTGAG
AT-HSP70	GTCGAGGTTGTCGGCTCTGG
AT-HSP70	ATGGCACACTGCAAGGCACA
AtMIR169D F	CTTGCCGATGTTATCAACAAATC
AtMIR169D R	ATA TCT AGA GTT TGA CAT TGA
ath-5 SrRNA M F	AATTGCAGAATCCCGTGAAC
ath-5 SrRNA M R	ATCAGCAAAGGATGGTGAGG
AT Actin2F	TCCCTCAGCACATTCCAGCA
AT Actin2R	GATCCCATTCATAAAACCCCAGC
Sly-HSFA1a F	TGGTAGTTTCTCGACTTTAGCTT
Sly-HSFA1a R	ACATTGAGTTTCATGTCAGGA
Sly-HSFA7a F	AGTTCCTTTGTTACATCTCTGC
Sly-HSFA7a R	CCATAAACTTGATCAGGATCTGC
Sly-HSFA1e F	ATCACCGCTTGGAGAATGTT
Sly-HSFA1e R	AATGTCATCGCTTGCTGTTC
Sly-HSFA8a F	GATCCCAACCCGCTTATACA
Sly-HSFA8a R	AAATGATCCAGGAAGATTCAA
Sly-HSFB1a F	ACTGCTATTAAGTCAAATGCAACT
Sly-HSFB1a R	AACCAAAGTCACAAATCAAGAA
Sly-HSFA4a F	TGTAATGTGGCAGGGTATGT
Sly-HSFA4a R	CTCAGACAAATCACTTTCTCTAAAT
Sly-DhnF	AAAGCGCACCAAGTCTCATA
Sly-DhnR	CAACAGTCTCTTCAACGGATG
Sly-HsfA2F	TTGAGGCGGTCTCTAGTAGC
Sly-HsfA2R	ACAGGACATTCCTCCAGACT
Sly-Actin F	GCAAAGGCAGAGTATGACGA
Sly-Actin R	GCATCTCTGGTCCAGTAGGAA
Sly-ApxF	TTTTCATCCTGGGAGACAGG
Sly-ApxR	GTGTCCAAAAACCTCCCTCA
Sly-Hsp17.6-CII F	CTCTGTTTTGATGGTTTGTGGT
Sly-Hsp17.6-CII R	CCCATGGCTATTGTAACATTCA
Sly-U6snRNA	GGAACGATACAGAGAAGATTAG
AT-U6snRNA	GAG AAG ATT AGC ATG GCC CCT G
VIGS construct primers ID	Primer sequence	Restriction enzyme
Sly-PDS F	CGGTCTAGAGGCACTCAACTTTATAAACC	Xba I
Sly-PDS R	CGGGGATCCCTTCAGTTTTCTGTCAAACC	Bam HI
Sly-HsfA1a VIGS F	GCT CTA GAC ATC TCA GTC ATC ATC TC	Xba I
Sly-HsfA1a VIGS R	CGCGGATCCTGCAACATTGGCGCTCCTA	Bam HI
Sly-HsfA7 VIGS F	GCT CTA GAC ACT TAC TTC CAA AGC TTC	Xba I
Sly-HsfA7 VIGS R	CGCGGATCCATGTCATGAAGCCCTTC	Bam HI
Sly-HsfA8a VIGS F	GCT CTA GAT GTG ACC AAT AGC CGG CT	Xba I
Sly-HsfA8a VIGS R	CGC GGA TCC TCA AGC CGT CAG TTG ACT CA	Bam HI
Sly-HsfB1a VIGS F	GCT CTA GAA CCT TGA AGG ATA AGA GA	Xba I
Sly-HsfB1a VIGS R	CGCGGATCCTGACAAGATCCTATAAGA	Bam HI
Sly-HsfA4a VIGS F	GCT CTA GAG ACA GCT GAA TAC TTA CGG	Xba I
Sly-HsfA4a VIGS R	CGCGGATCCAGGACCTGCATTTGCATT	Bam HI
Sly-HsfA6b VIGS F	CTA GTC TAG ATC TCC CTC TTA CCC ATA	Xba I
Sly-HsfA6b VIGS R	CGC GGA TCC ACA CTC CTT CGG TTG AGG	Bam HI
Sly-HsfC1a VIGS F	CAT GCC ATG GCG TCA GCT CAA TAC TT	Nco I
Sly-HsfC1a VIGS R	CCGCTCGAGG ACT GAC AGA TCG CAT C	Kpn I
Sly-HsfB4a VIGS F	GCT CTA GAC GTA CGT CAA CTC AAT A	Xba I
Sly-HsfB4a VIGS R	CGG GAT CCC AGG TAA TAG TGA ACA AGT	Bam HI
Sly-HsfA4b VIGS F	GCT CTA GAT CTT CCC CTT TCT CAT T	Xba I
Sly-HsfA4b VIGS R	CGGGATCCTCATCTTCATACTCCTG	Bam HI
Sly-NFYA10 VIGS F	GCT CTA GAG AGA ATG AGT TGA AGG GGA	Xba I
Sly-NFYA10VIGS R	CCG CTC GAG ACT ATT GGT CTG GTG ATC A	Xho I
Sly-NFYA9 VIGS F	GCT CTA GAA CTG CTG TCA TCC CCA GA	Xba I
Sly-NFYA9 VIGS R	CCG CTC GAG TCA CCA ACG CAA TGC AGA C	Xho I
Y1H Primers
Bait constructs
Promoter primer ID	Primer sequence	Restriction enzyme
PmSlMIR169a F2	GGG GTA CCG TCAGTTCCGTTAC	KpnI
PmSlMIR169a R2	CCG CTC GAG CCA ATT ATG GGC TC	XhoI
PmSlMIR169a F1	CCC AAG CTT GGG TAA GGT TGG GGC	Hindiii
PmSlMIR169a R1	CCG CTC GAG CGA ACG ATA GAA TGC	XhoI
PmSlMIR169c F	CCC AAG CTT GTT GGA CTA TAT TCC CG	Hindiii
PmSlMIR169c R	CCG CTC GAG CAG AAA CAC AAC TGA G	XhoI
PmSlMIR169e F	CCC AAG CTT GAG ACC AGT TAT CTC	Hindiii
PmSlMIR169e R	CCG CTC GAG GTG TTC AGA TTG GTT A	XhoI
PmSlMIR169a-2a F	GGG GTA CCG CCG CGG ATC AAG TAG	Kpn I
PmSlMIR169a-2a R	CCG CTC GAG ATC CCT CGT ACG TCC	Xho I
PmSlMIR169a-2b F	GGG GTA CCC GAT CGG ACG GAG TG	Kpn I
PmSlMIR169a-2b R	CGA CGT CGA CGT CAT CCT CGT TAG	Sal I
PmSlMIR169a-1F	GGG GTA CCT GAA CAT GGC CTG G	Kpn I
PmSlMIR169a-1R	CCG CTC GAG CAT GAA TAA AGA CAT G	Xho I
PmSlMIR169b-3F	TCC CCC CGG GCG AAT ACG AGG TCG	Xma I
PmSlMIR169b-3R	CCG CTC GAG CGT GTC TGA AAA TAC	Xho I
PmSlMIR169b-4F	GGG GTA CCG TTA GTG ATG GTT CC	Kpn I
PmSlMIR169b-4R	CCG CTC GAG GGT GCA TAA TGT C	Xho I
PmSlMIR169d-1F	GGG GTA CCC GAC TGT CGT TAG TGG	Kpn I
PmSlMIR169d-1R	CCG CTC GAG GAG GTT ATG GCA TCG	Xho I
PmSlMIR169d-2aF	GGG GTA CCG TGC TAG TAA GGG CCC	Kpn I
PmSlMIR169d-2aR	CCG CTC GAG CGA GAC TTC TCA GAG	Xho I
PmSlMIR169d-2bF	GGG GTA CCC GCT ATT GCC TTG TC	Kpn I
PmSlMIR169d-2bR	CCG CTC GAG GCT CAA AAG TGG AAG	Xho I
PmSlMIR169d-3F	GGG GTA CCC CCT TCA TTC CAT AG	Kpn I
PmSlMIR169d-3R	CCGCTCGAGCCAGAATATATCCTC	Xho I
PSlyMIR169G F	GGG GTA CCT GCT TAG ACA GTA TCA C	KpnI
PSlyMIR169G R	CCG CTC GAG ACT ATG GCC AGA CAC A	XhoI
PSlyMIR169 F F	GGG GTA CCT CTC CAG ATT TAC GTA	KpnI
PSlyMIR169 F R	CCG CTC GAG TTA TCC ACA TAG CAA	XhoI
PSlyMIR169 I F	GGG GTA CCA CCT TCA CGG ACG AGA	KpnI
PSlyMIR169 I R	CCG CTC GAG AGA GAG ATA AAA TAG G	XhoI
AT-PMIR169j F	CGG GGT ACC CCT CTG AAT TGA TGC	Kpn I
AT-PMIR169j R	CCG CTC GAG GGC TAA GTG TTG GCC G	Xho I
AT-PMIR169aF	GGG GTA CCC GCG TTT CAC TAG C	Kpn I
AT-PMIR169aR	CCG CTC GAG GCA TTT AAA TAT AGG AG	Xho I
AT--PMIR169cF	CGG GGT ACC GAG AGC AAA AGA GGT G	Kpn I
AT-PMIR169cR	ACG CGT CGA CCT CAA TAT GTA ACA TC	Sal I
AT-PMIR169gF	CGG GGT ACC GGG AAA TGT GTG GAT	Kpn I
AT-PMIR169gR	CCGCTCGAGCGCGCACAAAATTCTC	Xho I
AT-PMIR169hF	CGG GGT ACC CGT TGT AAG AGA CGT	Kpn I
AT-PMIR169hR	CCGCTCGAGCACTGATACATCTGTG	Xho I
AT-PMIR169lF	CGG GGT ACC CGG TCC CTA CTC CCT TC	Kpn I
AT-PMIR169lR	CCG CTC GAG GCC AGT GGG AAG ACG	Xho I
AT-PMIR169nF	CGG GGT ACC CCA TAC ATG CAT GTG C	Kpn I
AT-PMIR169nR	ACG CGT CGA CGA GTT TCA TCA CTA C	Sal I
AT-PMIR169e F	GGG GTA CCT GAA ATC TAT ACA AGG	Kpn I
AT-PMIR169e R	CCG CTC GAG GTC TTC TTA TCC ATG C	Xho I
AT-PMIR169b F	GGG GTA CCC GAA ATC ACT TCC C	Kpn I
AT-PMIR169b R	CCG CTC GAG GTG GAT TCG ATG GG	Xho I
AT-PMIR169f F1	GGG GTA CCG GGA ATA GTA GCC C	Kpn I
AT-PMIR169f R1	CCG CTC GAG GGG CCG GAC CAT CAT C	Xho I
AT-PMIR169f F2	GGG GTA CCG GTG CAT TTT CAA TGG	Kpn I
AT-PMIR169f R2	CCG CTC GAG GGG ATG TGC CTT GAC	Xho I
AT-PMIR169dF	GGG GTA CCG ACC ATC TTT TCT TGT GG	Kpn I
AT-PMIR169dR	CCG CTC GAG CTG AGG TAT TGA GAT TTG	Xho I
ProATHSFA3 F	CCC AAG CTT TGA CTA TTG TCA CAG GGA GGA	HindIII
ProATHSFA3 R	CCG CTC GAG TAG TGA GAG AGA GAG TGA GA	XhoI
ProATHSFA7a F	CCC AAG CTT AGG AAG AGT CCA AGC GGA CCA	HindIII
ProATHSFA7aR	CCG CTC GAG ATC CTG AGG TAA CGG GTT	XhoI
ProATHSFA7b F	CCC AAG CTT TGG ATG ACT AGT GTG ATG AG	HindIII
ProATHSFA7b R	CCG CTC GAG GCA ATG CTA ATG CTA GAA GTC	XhoI
Prey Constructs	HSFs CDS Cloning Primers
Solyc02G078340 F	CCG GAA TTC ATG GCC ACA GAT G	Eco RI
Solyc02G078340 R	CCA TCG ATG AAA CAA CCT TCT AG	Cla I
Solyc02G090820 F	CCA TCG ATA CAT GTC GCA AAG AAC	Cla I
Solyc02G090820 R	CCGCTCGAGCGTTACAAACCTTGC	Xho I
Solyc03G026020 F	TCC CCC CGG GTA TGA CTC CAC AGC C	Xma I
Solyc03G026020 R	CCGCTCGAGCATTACAAGTCC	Xho I
Solyc04G016000 F	CCA TCG ATA CAT GGG GGT ATT AG	Cla I
Solyc04G016000 R	CCGCTCGAGCTTTGCATAATTGAG	Xho I
Solyc04G078770 F	CCG GAA TTC ATG GCT TTA ATG C	Eco RI
Solyc04G078770 R	CCG CTC GAG CAG ATG AAG AAG GAG GC	Xho I
Solyc06G053960 F	CCA TCG ATA CAT GGA TCA TTT TGG	Cla I
Solyc06G053960 R	CCG CTC GAG CGT AGC CTT TTG ATG C	Xho I
Solyc07G040680 F	CCA TCG ATA CAT GGA AGA GGA G	Cla I
Solyc07G040680 R	CCG CTC GAG CAG GCA TAC ACT TGC	Xho I
Solyc07G055710 F	TCC CCC CGG GTA TGG ATA ACT GTA AT	Xma I
Solyc07G055710 R	CCG CTC GAG CGC TTC CTG TTG CTG G	Xho I
Solyc08G076590 F	CCA TCG ATA CAT GGA CGC CGG AGG	Cla I
Solyc08G076590 R	CCG CTC GAG CTA CTT TTT TAG TG	Xho I
Solyc08G080540 F	TCC CCC CGG GTA TGG TGC CAT CGT CG	Xma I
Solyc08G080540 R	CCG CTC GAG CAC ACC CTA AAT CTA ATC	Xho I
Solyc09G059520 F	CCA TCG ATA CAT GGT GAA ATC G	Cla I
Solyc09G059520 R	CCG CTC GAG CGA ATT TAC TAT GCC CC	Xho I
Solyc09G082670 F	TCC CCC CGG GTA TGG ATC CTA ATT TTG	Xma I
Solyc09G082670 R	CCG CTC GAG CGT TTG GTG TAG AAC CC	Xho I
Solyc10G079380 F	CCA TCG ATA CAT GGG GGA ATT AGA GG	Cla I
Solyc10G079380 R	CCGCTCGAGCTTCAATGGTACGG	Xho I
Solyc12G007070 F	CCA TCG ATA CAT GGA GGC TAA C	Cla I
Solyc12G007070 R	CCG CTC GAG CAA ATC CAC CAC CG	Xho I
Solyc09g065660F	TCC CCC CGG GTG GGA TGA ATC AAT TGT ATT C	Xma I
Solyc09g065660R	TCC CCC CGG GTG TCC AAC GAG TAG C	Xma I
Solyc03g097120F	TCC CCC CGG GTG GGA TGG ACG GAG TTC ATG	Xma I
Solyc03g097120R	CCA TCG ATG AAT TTG GGC AGC CGA TGA TAG	Cla I
Solyc09g009100F	GGA ATT CAT GAA CCC ATT TGA TAA AA	Eco RI
Solyc09g009100R	TCC CCC CGG GTG GAA ACT ATC	Xma I
Solyc02g090820F	CCA TCG ATA CAT GTC GCA AAG AAC	Cla I
Solyc02g090820R	CCG CTC GAG CGT TAC AAA CCT TGC	Xho I
Solyc08g005170F	TCC CCC CGG GTA TGG AGC CGA A	XmaI
Solyc08g005170R	CCA TCG ATG GAT CAT ATG TTT TTG TTG	ClaI
Solyc06g072750F	TCC CCC CGG GTA TGT CGC CGG	XmaI
Solyc06g072750R	CCA TCG ATG CTA CAG TTT ATC ACA ATC	ClaI
Solyc03g006000F	TCC CCC CGG GTA TGG ATG AAG C	XmaI
Solyc03g006000R	CCA TCG ATG CTC TGC TGG AGT AAG	ClaI
Solyc08g062960F	TCC CCC CGG GTA TGG AGG ATG	XmaI
Solyc08g062960R	CCA TCG ATG AAG GAA ACC AAG CTG	ClaI
AT1G32330 F	CCG GAA TTC ATG GAT GTG AGC AAA G	Eco RI
AT1G32330 R	CCG CTC GAG CAG GAT TTT GCC TTG AG	Xho I
AT1G46264 F	CCG GAA TTC ATG GCG ATG ATG GTC G	Eco RI
AT1G46264 R	CCG CTC GAG CAC GTG TAG AAG CAG TC	Xho I
AT1G67970 F	CCG GAA TTC ATG GTG AAA TCG ACG G	Eco RI
AT1G67970 R	CCG CTC GAG CTT CAT TTG AAG CCA GC	Xho I
AT2G26150 F	CCG GAA TTC ATG GAA GAA CTG AAA GTG G	Eco RI
AT2G26150 R	CCG CTC GAG CAG GTT CCG AAC CAA G	Xho I
AT2G41690 F	CCA TCG ATA CAT GGA AGA TGC TGG	Cla I
AT2G41690 R	CCG CTC GAG CTT CAA GTT TTA CTC CG	Xho I
AT3G02990 F	TCC CCC CGG GTA TGG GAA CGG TTT G	Xma I
AT3G02990 R	CCG CTC GAG CTT TTC TGA GAG CAT C	Xho I
AT3G22830 F	TCC CCC CGG GTA TGG ATC CTT CAT T	Xma I
AT3G22830 R	CCG CTC GAG CAT TAG TGT GTG AAC	Xho I
AT3G24520 F	TCC CCC CGG GTA TGG AGG ACG ACA	Xma I
AT3G24520 R	CCA TCG ATG AAA GCC ACC TCG AA	Cla I
AT3G51910 F	CCG GAA TTC ATG ATG AAC CCG TTT CTC	Eco RI
AT3G51910 R	CCG CTC GAG CGG AGG TGG AAG CCA A	Xho I
AT3G63350 F	CCG GAA TTC ATG GAC CCG TCG TCA AG	Eco RI
AT3G63350 R	CCG CTC GAG CAT CTT GCT TCA CAT TC	XhoI
AT4G11660 F	TCC CCC CGG GTA TGC CGG GGG AAC A	Xma I
AT4G11660 R	CCA TCG ATG TTT TCC GAG TTC AAG CC	Cla I
AT4G13980 F	CCG GAA TTC ATG AAC GGC GCA TTA G	Eco RI
AT4G13980 R	CCA TCG ATG TAA GGT CAG CTG CTC	Cla I
AT4G17750 F	TCC CCC CGG GTA TGT TTG TAA ATT TC	Xma I
AT4G17750 R	CCG CTC GAG CGT GTT CTG TTT CTG ATG	Xho I
AT4G18880 F	TCC CCC CGG GTA TGG ATG AGA ATA ATC	Xma I
AT4G18880 R	CCG CTC GAG CAC TTC TCT CTG AAG	Xho I
AT4G36990 F	CCG GAA TTC ATG ACG GCT GTG ACG GC	Eco RI
AT4G36990 R	CCG CTC GAG CGT TGC AGA CTT TGC T	Xho I
AT5G03720 F	CCA TCG ATA CAT GAG CCC AAA AAA AG	Cla I
AT5G03720 R	CCG CTC GAG CAG GAT CAT TCA TTG G	Xho I
AT5G16820 F	CCG GAA TTC ATG GAA TCG GTT CCC G	Eco RI
AT5G16820 R	CCG CTC GAG CTT TCC TCT GTG CTT C	Xho I
AT5G43840 F	CCG GAA TTC ATG GAT TAT AAC CTT CC	Eco RI
AT5G43840 R	CCG CTC GAG CTA TAA AAT GTT CCA C	Xho I
AT5G45710 F	CCA TCG ATA CAT GGA TGA AAA TAA TG	Cla I
AT5G45710 R	CCG CTC GAG CAG AAG CTT TCT CTG	Xho I
AT5G54070 F	CCA TCG ATA CAT GAC GGC AAT TCC A	Cla I
AT5G54070 R	CCG CTC GAG CCT CTA TCT CTA TCC	Xho I
AT5G62020 F	TCC CCC CGG GTA TGA ATT CGC CGC CG	Xma I
AT5G62020 R	CCGCTCGAGCATTACAAACTCTCTG	Xho I
NFYA2cds AD F	CCA TCG ATA CAT GGC TAT GCA AAC TGT GAG	ClaI
NFYA2cds AD R	CCG CTC GAG CGG TTT TGA AAT TGC AGC AGC C	XhoI
Genotyping primers
SALK_036310 LP	CTGACGAAGCTGGAGAAATTG
SALK_036310 RP	GAGCAGCTGGTAAATGCTGTC
SALK_080138 LP	GTTCCAGAAGCAAGTTTCGTG
SALK_080138 RP	TTGCTCACTCATGTGGACTTG
SALK_021228 LP	TTCTTAAACAAAAGTAAATGCAGTTTC
SALK_021228 RP	TGCAAAGAAAGGTGATGGAAG
SALK_008978 LP	AAGGTTCCGAACCAAGAAAAC
SALK_008978 RP	TCCTTCCACGTTACTTCAAGC
Reporter primers	Primer sequence
NptII F	GCA CGC AGG TTC TCC GGC CGC
NptII R	CCG GAC AGG TCG GTC TTG ACA
GusCDS new1 F	GGG CAG GCC AGC GTA TCG TGC
GusCDS new1 R	TTC CCG GCG GGA TAG TCT GCC
GusCDS F1	CTC GAC GGC CTG TGG GCA TTC
Overexpression constructs primers
ATMIR169d pbi121 F	CGG GAT CCC CTT CAT CAT GAG TTA GGG T	Bam HI
ATMIR169d pbi121 R	TCC CCC CGG GAT ACC TAA TCA TGA TGA TG	Xma I
Solyc080540CDSp1302 F	GAC TAG TAT GGT GCC ATC GTC GGT	Spe I
Solyc080540CDSp1302 R	GACTAGTACACCCTAAATCTAATCG	Spe I
Solyc072000CDSp1302 F	CAT GCC ATG GTA ATG GAT GAA GCT TCG	Nco I
Solyc072000CDSp1302 R	GACTAGTAGTTTTCTCCGCTGGAG	SpeI
Solyc09g009100 CDS 1302 F	CAT GCC ATG GTA ATG AAC CCA TTT G	Nco I
Solyc09g009100 CDS1302 R	GAAGATCTACGAAACTATCATTCTTGG	Bgl II
Solyc11g064990 CDS 1302 F	CAT GCC ATG GTA ATG GCT TCT TCA AG	Nco I
Solyc11g064990 CDS 1302 R	CAT GCC ATG GTA ACA TTC TAA TTC TTC	Nco I
Solyc03g097120 CDS 1302 F	CAT GCC ATG GTA ATG GAC GGA GTT CA	Nco I
Solyc03g097120 CDS1302 R	GAAGATCTACAATTTGGGCAGCCGATG	Bgl II
Solyc06g053960CDSp1302 F	CAT GCC ATG GTA ATG GAT CAT TTT GG	NCoI
Solyc06g053960CDSp1302 R	GGA CTA GTG TAG CCT TTT GAT GC	SpeI
Solyc02g090820CDSp1302 F	CAT GCC ATG GTA ATG TCG CAA AGA ACA G	NCoI
Solyc02g090820CDSp1302 R	GGA CTA GTG TTA CAA ACC TTG CTG	SpeI
Sly-MIR169d -OE F	GCT CTA GAT GTA GAT AAG AGA GGA ACA	Xba I
Sly-MIR169d -OE-R	TCC CCC CGG GAT GAG GAA ATT GAA CTG	Xma I
SlyPro-miR169d PBI101 F	CCC AAG CTT AGG GAG CAT GAT GTC ATA CA	Hind III
SlyPro-miR169d PBI101 R	CGG GAT CCC ATG TAA GGC CTC TCC TCC	BamHI
pBI101_pro_NFYA10_F	CCCAAGCTTCGACAGACATTTTAAGGTCGAT	Hind III
pBI101_pro_NFYA10_R	TCCCCCCGGGGGAAAGACTTTGTTTTATGTGC	Xma I
Supplementary table S10 : List of Primers used in the study
CHIPqRT-PCR Primers
Pro-AT-APX CHIP F	GGC ATA GTG TGT CTA TCA AC
Pro-AT-APX CHIP R	GAT TGT AGG AAG AAG CGA CGT
Pro-AT-Shsp17.6A CHIP F	TGC CTC CGC AGC AGC TTT CCT
Pro-AT-Shsp17.6A CHIP R	ACT GCA GAA GGC CCT GCC GA
Pro-At-HSFA7b F6	CAG GAA CCC CAA ATG CAT CGT
Pro-At-HSFA7b R6	CAC CGG CGG TGG CAT TGA CCG TG
Pro-AtHSFA3aF	TCG GAA GAC AGG TAA AGT CGT
Pro-AtHSFA3aR	AGA CTG TAA CTT TCG GAG AC
pro-HSFA7A CHIP F	CTC TTG GAG TAC TTC TGG TTG G
pro-HSFA7A CHIP R	TGT TAG TAT TAG GAC CCA CCT
ProSl-MIR169D-1 cHIPF1	TGCCCCTCACACAAAGTAGA
ProSl-MIR169D-1 cHIPR1	ACCCAACAATATACACGATGA
proMIR169a-1 CHIP F	TCCATCCAATGAGCTTCTCACA
proMIR169a-1 CHIP R	AGA CAT GTC TAT TCA ATT ATA GGG
ProSl-MIR169C cHIPF	CCA TAT AGG ACA CTA AAT GCG
ProSl-MIR169C cHIPR1	TCA TCT TTT AGC CAT GAT GA
ProSl-MIR169b cHIPF1	TGA ATA CGA GCA ATG AAT T
ProSl-MIR169b cHIPR1	CTG ATA GCA CAT GCA TGA GCA C
ProSl-MIR169D cHIPF1	GAA TTA TTT TGT TGA CAT GG
ProSl-MIR169D cHIPR1	GAA AGA AAG AAT TGA GGG AGT G
Off targets for VIGS constructs
Sly-NF-YA3 F	TCGGGTGGACGTTTCCTCAG
Sly-NF-YA3 R	GCCATGTGATCAGGCTGCTG
Sly-NF-YA1 F	ACCTCTGGGCCGGATTATGC
Sly-NF-YA1 R	AGGTCTACGCTTGGCATGGA
Sly-HSFA1b F	TGGAGAACTCCTGCTATTCA
Sly-HSFA1b R	CCTTTGGTCCTAAACGACAC
Sly-HSFA1c F	CAGTCACCGAGAAGATGTACC
Sly-HSFA1c R	CCCGTGACCCAATACATA
Sly-HSFA4a F	TGTAATGTGGCAGGGTATGT
Sly-HSFA4a R	CTCAGACAAATCACTTTCTCTAAAT
Sly-HSFB4a F	GGCTGAGTGTTTCTCCACCT
Sly-HSFB4a R	CGACAACGCCGTTACTGTAT
Sly-HSFB4b F	TGAACATTTCAAGAAAGGACAAA
Sly-HSFB4b R	TTGGTAGGGTGTCAAATGATG
Sly-HSFA4c F	TCTGGCTTGTTGTATATCTAGTGT
Sly-HSFA4c R	CAATGCACAGCATTAACAAA
