## Supplementary table S11 for "A conserved HSF:miR169:NF-YA loop involved in tomato and Arabidopsis heat stress tolerance"

### Sheet: 0
Supplementary table S11: Primer efficiency of all qRT-PCR primer used in the study
Cdna	400ng	200ng	100	50	80	40
Dilutions	undil. Cdna	0.5X Dil.cDNA	0.25X Dil.cDNA	0.125X Dil.cDNA	0.1X Dil.cDNA	0.1X Dil.cDNA
Sly-NF-YA1	25.4388	26.3466	27.526	28.1728	29.201	29.201
Sly-NF-YA3	24.9155	26.0377	27.1081	28.2679	28.1267	28.1267
Sly-NF-YA8	22.5909	23.2106	24.5027	25.2218	26.2158	26.2158
Sly-NF-YA9	21.5904	22.5153	23.7693	24.7101	25.1224	25.1224
Sly-NF-YA10	22.9741	23.9864	25.1076	26.3187	26.3173	26.3173
LeHSP17.6CII	19.9386	20.6995	22.1066	22.9225	23.1271	23.1271
Le actin	20.453	21.6795	22.6682	23.5592	24.033	24.033
SlyHSFA1a	24.3219	25.688	26.549	27.5643	28.035	28.035
SlyHSFA1e	25.2994	26.3449	27.2726	28.5562	28.5277	28.5277
SlyHSFA2	23.0138	24.1734	25.228	26.2412	26.542	26.542
SlyHSFA4a	26.1025	26.959	28.0664	29.1303	29.6232	29.6232
SlyHSFA6b	23.5424	24.3155	25.6123	26.7566	26.8755	26.8755
SlyHSFA7a	28.1112	28.9875	30.3433	31.1044	31.6405	31.6405
SlyHSFB1a	21.03	21.5469	22.6558	23.3425	24.8887	24.8887
SlyHSFA3a	21.6641	22.6948	23.6118	24.8649	24.9652	24.9652
Tubulin	20.4661	21.3842	22.413	23.503		24.1066
Sly-APX	20.7477	21.6495	22.9274	23.8121	24.2171	24.2171
GAPDH	23.696	24.4511	25.743	26.7233	27.135	27.135
Cdna	Sly-NF-YA1	cDNA quantity	log (cDNA quantity)	SLOPE	Primer efficiency	Primer efficiency
Undil. Cdna	25.4388	400	2.60206	-3.50895	0.5858	0.9275
0.5X Dil.cDNA	26.3466	200	2.30103
0.25X Dil.cDNA	27.526	100	2
0.125X Dil.cDNA	28.1728	50	1.69897
0.1X Dil.cDNA	29.201	40	1.60206
Cdna	Sly-NF-YA3	cDNA quantity	log (cDNA quantity)	SLOPE	Primer efficiency
Undil. Cdna	24.9155	400	2.60206	-3.3911	97.19%	0.9719
0.5X Dil.cDNA	26.0377	200	2.30103
0.25X Dil.cDNA	27.1081	100	2
0.125X Dil.cDNA	28.2679	50	1.69897
0.1X Dil.cDNA	28.1267	40	1.60206
Cdna	Sly-NF-YA8	cDNA quantity	log (cDNA quantity)	SLOPE	Primer efficiency
Undil. Cdna	22.5909	400	2.60206	-3.46908	0.9421	0.9421
0.5X Dil.cDNA	23.2106	200	2.30103
0.25X Dil.cDNA	24.5027	100	2
0.125X Dil.cDNA	25.2218	50	1.69897
0.1X Dil.cDNA	26.2158	40	1.60206
Cdna	Sly-NF-YA9	cDNA quantity	log (cDNA quantity)	SLOPE	Primer efficiency
Undil. Cdna	21.5904	400	2.60206	-3.55243	0.912	0.912
0.5X Dil.cDNA	22.5153	200	2.30103
0.25X Dil.cDNA	23.7693	100	2
0.125X Dil.cDNA	24.7101	50	1.69897
0.1X Dil.cDNA	25.1224	40	1.60206
Cdna	Sly-NF-YA10	cDNA quantity	log (cDNA quantity)	SLOPE	Primer efficiency
Undil. Cdna	22.9741	400	2.60206	-3.50839	0.9277	0.9277
0.5X Dil.cDNA	23.9864	200	2.30103
0.25X Dil.cDNA	25.1076	100	2
0.125X Dil.cDNA	26.3187	50	1.69897
0.1X Dil.cDNA	26.3173	40	1.60206
Cdna	LeHSP17.6CII	cDNA quantity	log (cDNA quantity)	SLOPE	Primer efficiency
Undil. Cdna	19.9386	400	2.60206	-3.32915	0.997	0.997
0.5X Dil.cDNA	20.6995	200	2.30103
0.25X Dil.cDNA	22.1066	100	2
0.125X Dil.cDNA	22.9225	50	1.69897
0.1X Dil.cDNA	23.1271	40	1.60206
Cdna	Actin	cDNA quantity	log (cDNA quantity)	SLOPE
Undil. Cdna	20.453	400	2.60206	-3.46512		0.9435
0.5X Dil.cDNA	21.6795	200	2.30103
0.25X Dil.cDNA	22.6682	100	2
0.125X Dil.cDNA	23.5592	50	1.69897
0.1X Dil.cDNA	24.033	40	1.60206
Cdna	SlyHSFA1a	cDNA quantity	log (cDNA quantity)	SLOPE	Primer efficiency
Undil. Cdna	24.3219	400	2.60206	-3.56484	0.9077	0.9077
0.5X Dil.cDNA	25.688	200	2.30103
0.25X Dil.cDNA	26.549	100	2
0.125X Dil.cDNA	27.5643	50	1.69897
0.1X Dil.cDNA	28.035	40	1.60206
Cdna	SlyHSFA1e	cDNA quantity	log (cDNA quantity)	SLOPE	Primer efficiency
Undil. Cdna	25.2994	400	2.60206	-3.37062	0.9801	0.9801
0.5X Dil.cDNA	26.3449	200	2.30103
0.25X Dil.cDNA	27.2726	100	2
0.125X Dil.cDNA	28.5562	50	1.69897
0.1X Dil.cDNA	28.5277	40	1.60206
Cdna	SlyHSFA2	cDNA quantity	log (cDNA quantity)	SLOPE	Primer efficiency
Undil. Cdna	23.0138	400	2.60206	-3.51715	0.9245	0.9245
0.5X Dil.cDNA	24.1734	200	2.30103
0.25X Dil.cDNA	25.228	100	2
0.125X Dil.cDNA	26.2412	50	1.69897
0.1X Dil.cDNA	26.542	40	1.60206
Cdna	SlyHSFA4a	cDNA quantity	log (cDNA quantity)	SLOPE	Primer efficiency
Undil. Cdna	26.1025	400	2.60206	-3.51307	0.926	92.60%
0.5X Dil.cDNA	26.959	200	2.30103
0.25X Dil.cDNA	28.0664	100	2
0.125X Dil.cDNA	29.1303	50	1.69897
0.1X Dil.cDNA	29.6232	40	1.60206
Cdna	SlyHSFA6b	cDNA quantity	log (cDNA quantity)	SLOPE	Primer efficiency
Undil. Cdna	23.5424	400	2.60206	-3.5238	0.9221	0.9221
0.5X Dil.cDNA	24.3155	200	2.30103
0.25X Dil.cDNA	25.6123	100	2
0.125X Dil.cDNA	26.7566	50	1.69897
0.1X Dil.cDNA	26.8755	40	1.60206
Cdna	SlyHSFA7a	cDNA quantity	log (cDNA quantity)	SLOPE	Primer efficiency
Undil. Cdna	28.1112	400	2.60206	-3.50979	0.9272	0.9272
0.5X Dil.cDNA	28.9875	200	2.30103
0.25X Dil.cDNA	30.3433	100	2
0.125X Dil.cDNA	31.1044	50	1.69897
0.1X Dil.cDNA	31.6405	40	1.60206
Cdna	SlyHSFB1a	cDNA quantity	log (cDNA quantity)	SLOPE	Primer efficiency
Undil. Cdna	21.03	400	2.60206	-3.48184	0.7138	0.9373
0.5X Dil.cDNA	21.5469	200	2.30103
0.25X Dil.cDNA	22.6558	100	2
0.125X Dil.cDNA	23.3425	50	1.69897
0.1X Dil.cDNA	24.8887	40	1.60206
Cdna	SlyHSFA3a	cDNA quantity	log (cDNA quantity)	SLOPE	Primer efficiency
Undil. Cdna	21.6641	400	2.60206	-3.3931	0.9711	0.9711
0.5X Dil.cDNA	22.6948	200	2.30103
0.25X Dil.cDNA	23.6118	100	2
0.125X Dil.cDNA	24.8649	50	1.69897
0.1X Dil.cDNA	24.9652	40	1.60206
Cdna	GAPDH	cDNA quantity	log (cDNA quantity)	SLOPE
Undil. Cdna	23.696	400	2.60206	-3.50407	0.9292	0.9292
0.5X Dil.cDNA	24.4511	200	2.30103
0.25X Dil.cDNA	25.743	100	2
0.125X Dil.cDNA	26.7233	50	1.69897
0.1X Dil.cDNA	27.135	40	1.60206
Cdna	Tubulin	cDNA quantity	log (cDNA quantity)	SLOPE
Undil. Cdna	20.4661	400	2.60206	-3.56918	0.9062	90.62%
0.5X Dil.cDNA	21.3842	200	2.30103
0.25X Dil.cDNA	22.413	100	2
0.125X Dil.cDNA	23.503	50	1.69897
0.1X Dil.cDNA	24.1066	40	1.60206
	Sly-APX	cDNA quantity	log (cDNA quantity)	SLOPE
Undil. Cdna	20.7477	400	2.60206	-3.49434		93.43%
0.5X Dil.cDNA	21.6495	200	2.30103
0.25X Dil.cDNA	22.9274	100	2
0.125X Dil.cDNA	23.8121	50	1.69897
0.1X Dil.cDNA	24.2171	40	1.60206
Cdna	400ng	200ng	100	50	80	40
Dilutions	undil. Cdna	0.5X Dil.cDNA	0.25X Dil.cDNA	0.125X Dil.cDNA	0.1X Dil.cDNA	0.1X Dil.cDNA
SlMIR169C	28.8321	29.4146	30.3637	31.7792	32.3535	32.3535
SlMIR169b	25.8594	26.3474	27.2821	28.3567	29.6529	29.6529
SlMIR169d	30.1806	31.1815	32.4106	32.99	33.3449	33.3449
SlMIR169d-1	22.4658	23.5704	24.2249	25.3567	25.8004	25.8004
Cdna	SlMIR169C	cDNA quantity	log (cDNA quantity)	SLOPE
Undil. Cdna	28.8321	400	2.60206	-3.55109		0.9125
0.5X Dil.cDNA	29.4146	200	2.30103
0.25X Dil.cDNA	30.3637	100	2
0.125X Dil.cDNA	31.7792	50	1.69897
0.1X Dil.cDNA	32.3535	40	1.60206
Cdna	SlMIR169b	cDNA quantity	log (cDNA quantity)	SLOPE
Undil. Cdna	25.8594	400	2.60206	-3.53054		91.97%
0.5X Dil.cDNA	26.3474	200	2.30103
0.25X Dil.cDNA	27.2821	100	2
0.125X Dil.cDNA	28.3567	50	1.69897
0.1X Dil.cDNA	29.6529	40	1.60206
Cdna	SlMIR169d	cDNA quantity	log (cDNA quantity)	SLOPE
Undil. Cdna	30.1806	400	2.60206	-3.14148		1.0812
0.5X Dil.cDNA	31.1815	200	2.30103
0.25X Dil.cDNA	32.4106	100	2
0.125X Dil.cDNA	32.99	50	1.69897
0.1X Dil.cDNA	33.3449	40	1.60206
Cdna	SlMIR169d-1	cDNA quantity	log (cDNA quantity)	SLOPE
Undil. Cdna	22.4658	400	2.60206	-3.22275		1.0431
0.5X Dil.cDNA	23.5704	200	2.30103
0.25X Dil.cDNA	24.2249	100	2
0.125X Dil.cDNA	25.3567	50	1.69897
0.1X Dil.cDNA	25.8004	40	1.60206

### Sheet: Sheet1
Dilutions	Undiluted	0.5X	0.25	0.125	0.1
Cdna conc.	650	325	162.5	81.25	65
	AT Actin	ATNF-YA1	ATNF-YA2	ATNF-YA3	ATNF-YA4
Undiluted Cdna	19.5754	22.4643	26.9751	28.0963	24.7355
0.5X Cdna	20.4601	23.6596	27.336	29.0072	25.4369
0.25X Cdna	21.5735	24.7584	28.32	29.9178	26.9475
0.125X Cdna	22.7702	25.1923	29.6487	30.9793	27.3537
0.1X Cdna	22.9934	26.064	30.5656	31.1816	28.2977
	AT Actin	cDNA quantity	log (cDNA quantity)	SLOPE	Primer efficiency
Undiluted Cdna	19.5754	650	2.81291	-3.52183	0.9228
0.5X Cdna	20.4601	325	2.51188
0.25X Cdna	21.5735	162.5	2.21085
0.125X Cdna	22.7702	81.25	1.90982
0.1X Cdna	22.9934	65	1.81291
	ATNF-YA1	cDNA quantity	log (cDNA quantity)	SLOPE	Primer efficiency
Undiluted Cdna	22.4643	650	2.81291	-3.30761	1.006
0.5X Cdna	23.6596	325	2.51188
0.25X Cdna	24.7584	162.5	2.21085
0.125X Cdna	25.1923	81.25	1.90982
0.1X Cdna	26.064	65	1.81291
	ATNF-YA2	cDNA quantity	log (cDNA quantity)	SLOPE	Primer efficiency
Undiluted Cdna	26.9751	650	2.81291	-3.53209	91.92%
0.5X Cdna	27.336	325	2.51188
0.25X Cdna	28.32	162.5	2.21085
0.125X Cdna	29.6487	81.25	1.90982
0.1X Cdna	30.5656	65	1.81291
	ATNF-YA3	cDNA quantity	log (cDNA quantity)	SLOPE	Primer efficiency
Undiluted Cdna	28.0963	650	2.81291	-3.13751	1.0832
0.5X Cdna	29.0072	325	2.51188
0.25X Cdna	29.9178	162.5	2.21085
0.125X Cdna	30.9793	81.25	1.90982
0.1X Cdna	31.1816	65	1.81291
	ATNF-YA4	cDNA quantity	log (cDNA quantity)	SLOPE	Primer efficiency
Undiluted Cdna	24.7355	650	2.81291	-3.41014	0.9645
0.5X Cdna	25.4369	325	2.51188
0.25X Cdna	26.9475	162.5	2.21085
0.125X Cdna	27.3537	81.25	1.90982
0.1X Cdna	28.2977	65	1.81291
	Undiluted Cdna	0.5X Cdna	0.25X Cdna	0.125X Cdna	0.1X Cdna
ATNFYA5	24.2561	24.9484	26.2008	27.2017	28.3812
ATNFYA6	24.8067	25.7917	26.8295	27.6282	28.1377
ATNFYA8	24.7991	25.7793	26.8119	27.7617	28.3281
ATNFYA9	25.4263	26.4671	27.7942	28.6334	29.0003
ATNFYA10	24.5866	25.5765	26.9312	27.8133	28.0678
ATHSFA3a	23.941	24.9174	25.8717	26.995	27.3922
ATHSFA7a	22.3594	23.1112	24.1627	25.4633	25.6569
ATHSP17.6-CI	16.3161	17.1818	18.2729	19.4542	19.4227
ATAPX-2	26.7221	28.0974	29.2171	29.6421	29.9561
At-EF-α	19.0161	19.4339	20.6061	21.4416	22.2119
At-MIR169d	28.4416	29.2339	30.8077	31.412	31.9146
	ATNFYA5	cDNA quantity	log (cDNA quantity)	SLOPE	primer efficiency
Undiluted Cdna	24.2561	650	2.81291	-3.28277	1.0166
0.5X Cdna	24.9484	325	2.51188
0.25X Cdna	26.2008	162.5	2.21085
0.125X Cdna	27.2017	81.25	1.90982
0.1X Cdna	27.3812	65	1.81291
	ATNFYA6	cDNA quantity	log (cDNA quantity)	SLOPE
Undiluted Cdna	24.8067	650	2.81291	-3.24664	1.0324
0.5X Cdna	25.7917	325	2.51188
0.25X Cdna	26.8295	162.5	2.21085
0.125X Cdna	27.6282	81.25	1.90982
0.1X Cdna	28.1377	65	1.81291
	ATNFYA8	cDNA quantity	log (cDNA quantity)	SLOPE
Undiluted Cdna	24.7991	650	2.81291	-3.44266	95.20%
0.5X Cdna	25.7793	325	2.51188
0.25X Cdna	26.8119	162.5	2.21085
0.125X Cdna	27.7617	81.25	1.90982
0.1X Cdna	28.3281	65	1.81291
	ATNFYA9	cDNA quantity	log (cDNA quantity)	SLOPE
Undiluted Cdna	25.4763	650	2.81291	-3.54926	0.9131
0.5X Cdna	26.4671	325	2.51188
0.25X Cdna	27.7942	162.5	2.21085
0.125X Cdna	28.6334	81.25	1.90982
0.1X Cdna	29.0003	65	1.81291
	ATNFYA10	cDNA quantity	log (cDNA quantity)	SLOPE
Undiluted Cdna	24.5866	650	2.81291	-3.55841	0.91
0.5X Cdna	25.5765	325	2.51188
0.25X Cdna	26.9312	162.5	2.21085
0.125X Cdna	27.8133	81.25	1.90982
0.1X Cdna	28.0678	65	1.81291
	ATHSFA3a	cDNA quantity	log (cDNA quantity)	SLOPE
Undiluted Cdna	23.941	650	2.81291	-3.43506	95.49%
0.5X Cdna	24.9174	325	2.51188
0.25X Cdna	25.8717	162.5	2.21085
0.125X Cdna	26.995	81.25	1.90982
0.1X Cdna	27.3922	65	1.81291
	ATHSFA7a	cDNA quantity	log (cDNA quantity)	SLOPE
Undiluted Cdna	22.3594	650	2.81291	-3.43919	0.9533
0.5X Cdna	23.1112	325	2.51188
0.25X Cdna	24.1627	162.5	2.21085
0.125X Cdna	25.4633	81.25	1.90982
0.1X Cdna	25.6569	65	1.81291
	ATHSP17.6-CI	cDNA quantity	log (cDNA quantity)	SLOPE
Undiluted Cdna	16.3161	650	2.81291	-3.3016	1.0086
0.5X Cdna	17.1818	325	2.51188
0.25X Cdna	18.2729	162.5	2.21085
0.125X Cdna	19.4542	81.25	1.90982
0.1X Cdna	19.4227	65	1.81291
	ATAPX-2	cDNA quantity	log (cDNA quantity)	SLOPE
Undiluted Cdna	26.7221	650	2.81291	-3.11523	1.0941
0.5X Cdna	28.0974	325	2.51188
0.25X Cdna	29.2171	162.5	2.21085
0.125X Cdna	29.6421	81.25	1.90982
0.1X Cdna	29.9561	65	1.81291
	At-EF-α	cDNA quantity	log (cDNA quantity)	SLOPE
Undiluted Cdna	19.0161	650	2.81291	-3.15329	1.0755
0.5X Cdna	19.4339	325	2.51188
0.25X Cdna	20.6061	162.5	2.21085
0.125X Cdna	21.4416	81.25	1.90982
0.1X Cdna	22.2119	65	1.81291
	At-MIR169d	cDNA quantity	log (cDNA quantity)	SLOPE
Undiluted Cdna	28.4416	650	2.81291	-3.50233	0.9299
0.5X Cdna	29.2339	325	2.51188
0.25X Cdna	30.8077	162.5	2.21085
0.125X Cdna	31.412	81.25	1.90982
0.1X Cdna	31.9146	65	1.81291

### Sheet: Sheet2
MIR169b	CT1	CT2	CT3	CT Mean
undil. Cdna	25.8039	25.9148	25.8594	25.8594
0.5X Dil.cDNA	26.2509	26.6439	26.1474	26.3474
0.25X Dil.cDNA	27.3192	27.2451	27.2821	27.2821
0.125X Dil.cDNA	28.198	28.182	28.69	28.3567
0.1X Dil.cDNA	29.6472	29.6586	29.6529	29.6529
MIR169C	CT1	CT2	CT3
undil. Cdna	28.839	28.7584	28.8987	28.8321
0.5X Dil.cDNA	29.4122	29.417	29.4146	29.4146
0.25X Dil.cDNA	30.0724	30.9884	30.0304	30.3637
0.125X Dil.cDNA	31.7788	31.7796	31.7792	31.7792
0.1X Dil.cDNA	32.4861	32.221	32.3535	32.3535
MIR169d	CT1	CT2	CT3
undil. Cdna	30.1595	30.1889	30.1935	30.1806
0.5X Dil.cDNA	31.1399	31.183	31.2215	31.1815
0.25X Dil.cDNA	32.3327	32.4885	32.4106	32.4106
0.125X Dil.cDNA	33.0128	32.9671	32.99	32.99
0.1X Dil.cDNA	33.1194	33.3037	33.6116	33.3449
MIR169d-1	CT1	CT2	CT3
undil. Cdna	22.442	22.4896	22.4658	22.4658
0.5X Dil.cDNA	23.6169	23.5238	23.5704	23.5704
0.25X Dil.cDNA	24.2213	24.2285	24.2249	24.2249
0.125X Dil.cDNA	25.198	25.182	25.69	25.3567
0.1X Dil.cDNA	25.8114	25.8561	25.7337	25.8004
