## Supplementary table S12 for "A conserved HSF:miR169:NF-YA loop involved in tomato and Arabidopsis heat stress tolerance"

### Sheet: a
Supplementary table S12: Minimal inhibitory concentration of Aureobasidin (Aba) for all Sly-MIR169 promoters
GENE	LOCUS	Cloned promoter size for Y1H	Aba ng/ml
1	Pro-Sly-miR169a-1	800 bp	400
2	ProSly-miR169a-2	a2-1-650 bp/ a2-2450 bp	450
3	Pro-Sly-miR169b-1	980bp	200
4	Pro-Sly-miR169b-2	980 bp	150
5	Pro-Sly-miR169b-3	530bp	180
6	Pro-Sly-miR169b-4	800bp	500
7	Pro-Sly-miR169d-1	620bp	200
8	Pro-Sly-miR169d-2	d2-1-830bp/ d2-2-1050bp	400
9	Pro-Sly-miR169d-3	760bp	450
10	Pro-Sly-MIR169a	a-1-750bp/ a-2-800bp	NI
11	Pro-Sly-MIR169b	600bp	650
12	Pro-Sly-MIR169d	1300bp	350
13	Pro-Sly-MIR169c	350bp	350
14	Pro-Sly-MIR169e	750 bp	350
15	Pro-Sly-miR169f	670bp	700
16	Pro-Sly-miR169g	450bp	450
17	Pro-Sly-miR169h	830 bp	690
18	Pro-Sly-miR169i	1150bp	680
